# Barley shows reduced Fusarium Head Blight under drought and modular expression of differential expressed genes under combined stress

**DOI:** 10.1101/2023.02.15.528674

**Authors:** Felix Hoheneder, Christina E. Steidele, Maxim Messerer, Klaus Mayer, Nikolai Köhler, Christine Wurmser, Michael Heß, Michael Gigl, Corinna Dawid, Remco Stam, Ralph Hückelhoven

## Abstract

Plants often face simultaneous abiotic and biotic stress conditions. However, physiological and transcriptional responses of plants under combined stress situations are little understood. Spring barley is susceptible to Fusarium Head Blight (FHB), which is strongly affected by weather conditions. We therefore studied the potential influence of drought on FHB severity and responses in three differently susceptible spring barley varieties and found strongly reduced FHB severity in susceptible varieties under drought. Quantity of differentially expressed genes (DEGs) and strength of transcriptomic regulation reflected the concentration of physiological stress markers such as abscisic acid or fungal DNA contents. Infection-related gene expression associated rather with susceptibility than resistance. Weighted gene correlation network analysis uncovered 18 modules of co-expressed genes, which reflect the pathogen or drought response in the used varieties. A generally infection-related module contained co-expressed genes for defence, programmed cell death and mycotoxin-detoxification indicating that diverse genotypes use a similar defence strategy towards FHB albeit with different success. Further DEGs showed co-expression in drought or genotype-associated modules correlating with measured phytohormones or the osmolyte proline. The combination of drought stress with infection lead to highest numbers of DEGs and provoked a modular composition of single stress responses rather than a specific transcriptional readout.

**Highlight:** Co-expression network analysis reveals association of physiological stress markers and gene expression modules under biotic and abiotic stress
