## Supplementary material for "Barley shows reduced Fusarium Head Blight under drought and modular expression of differential expressed genes under combined stress": suppl.D2-Phytohormones_DNA

### Sheet: Fc DNA, hormones, metabolites
Genotype	stress treatment	inoculation	harvest [hpi]	replicate	ABA [ng/g]	SA [ng/g]	IAA [ng/g]	PA [ng/g]	DPA [ng/g]	SA-glucoside [ng/g]	ABA-glucoside [ng/g]	Proline [ng/g]	Fusarium culmorum DNA [pg Fc DNA/ng barley DNA] - pooled replicates [2 dpi]	Fusarium culmorum DNA [pg Fc DNA/ng barley DNA] - pooled triplicates
Barke	drought stress	F. culmorum	48	1	2348.73	218.122	113.199	303.295	35.4218	58.9907	60.2719	11303.2		3.45526
Barke	drought stress	F. culmorum	48	2	2101.01	205.174	99.1056	269.368	36.0349	63.0394	52.2014	9436.91
Barke	drought stress	F. culmorum	48	3	2149.5	219.874	109.869	293.734	42.0881	71.4771	51.1019	8709.5
Barke	drought stress	mock	48	1	5665.05	251.842	191.637	286.861	41.0572	50.6666	88.3022	7444.39		0
Barke	drought stress	mock	48	2	6199.35	276.107	233.721	299.445	40.0644	47.4408	100.048	8214.74
Barke	drought stress	mock	48	3	5238.83	286.658	176.829	374.962	46.1533	58.4623	110.526	6862.58
Barke	irrigation	F. culmorum	48	1	112.318	203.249	231.948	19.6349	7.34394	43.2697	0	1254.77		2.35223
Barke	irrigation	F. culmorum	48	2	86.7391	264.487	182.246	22.3186	7.62616	29.6628	0	939.832
Barke	irrigation	F. culmorum	48	3	103.221	480.517	223.195	41.3209	10.4235	44.1841	0	1157.59
Barke	irrigation	mock	48	1	219.366	327.289	304.497	23.7692	8.02803	37.4298	0	2697.68		0
Barke	irrigation	mock	48	2	183.075	957.458	190.512	42.4709	10.5798	44.2595	0	1039.57
Barke	irrigation	mock	48	3	132.622	789.945	205.411	65.1647	13.7256	55.2619	0	2773.36
Morex	drought stress	F. culmorum	48	1	1247.6	172.26	156.274	908.19	41.8484	54.9483	386.451	5384.9		3.37631
Morex	drought stress	F. culmorum	48	2	1121.61	166.768	150.018	808.945	41.5356	69.2988	376.924	9176.72
Morex	drought stress	F. culmorum	48	3	1235.7	198.835	143.085	806.274	46.5983	71.0711	653.978	13076.3
Morex	drought stress	mock	48	1	2341.63	256.675	129.908	810.794	48.9508	66.8579	715.236	4878.42		0
Morex	drought stress	mock	48	2	1940.19	229.681	139.52	687.144	46.878	55.895	658.703	10744.8
Morex	drought stress	mock	48	3	2162.36	243.013	152.411	698.819	48.9474	61.6903	769.427	6438.37
Morex	irrigation	F. culmorum	48	1	101.687	376.625	162.42	70.6332	6.00611	30.0725	29.0804	1170.04		20.9706
Morex	irrigation	F. culmorum	48	2	88.407	392.158	165.633	69.5563	6.07367	32.4896	31.9167	922.785
Morex	irrigation	F. culmorum	48	3	70.4661	347.012	188.393	61.0315	6.83948	39.8859	26.6885	1783.78
Morex	irrigation	mock	48	1	68.0992	199.32	120.847	43.6559	6.57803	29.4545	0	954.871		0
Morex	irrigation	mock	48	2	71.6798	222.443	118.087	51.4918	6.14563	30.6047	23.6836	6047.44
Morex	irrigation	mock	48	3	83.6778	373.199	141.479	56.8607	7.03538	38.9203	32.0372	10213.5
Palmella Blue	drought stress	F. culmorum	48	1	1989.1	339.862	1987.68	236.48	16.9814	12.4686	105.425	5632.83		8.32397
Palmella Blue	drought stress	F. culmorum	48	2	1993.25	332.636	2075.61	234.624	17.945	11.9765	98.0792	6222.7
Palmella Blue	drought stress	F. culmorum	48	3	2059.51	367.504	2106.16	247.095	21.1331	14.0927	126.391	7742.26
Palmella Blue	drought stress	mock	48	1	1111.75	348.567	261.457	128.831	11.7745	13.5705	212.333	5821.33		0
Palmella Blue	drought stress	mock	48	2	1286.53	379.703	315.947	129.443	13.6406	15.806	201.731	5090.88
Palmella Blue	drought stress	mock	48	3	1197.41	394.147	293.431	112.661	9.81335	10.652	199.705	3454.21
Palmella Blue	irrigation	F. culmorum	48	1	225.495	392.855	409.029	22.8122	5.92819	11.4179	65.9339	1407.97		34.4574
Palmella Blue	irrigation	F. culmorum	48	2	233.952	518.923	517.397	25.7498	6.55488	14.7372	58.7282	1295.65
Palmella Blue	irrigation	F. culmorum	48	3	200.836	590.257	444.301	29.8075	7.8286	13.5113	63.6887	1500.12
Palmella Blue	irrigation	mock	48	1	261.313	209.989	457.874	9.34911	4.73214	8.67904	47.3661	2357.74		0
Palmella Blue	irrigation	mock	48	2	233.12	202.82	356.563	8.83597	5.50893	10.1438	46.7569	6416.29
Palmella Blue	irrigation	mock	48	3	2612.9	519.836	4752.43	467.276	21.7631	13.717	310.116	5487.68
Barke	drought stress	F. culmorum	96	1	4560.91	325.925	1192.9	662.764	54.273	53.1201	144.935	10149.3		6.21755
Barke	drought stress	F. culmorum	96	2	4961.12	312.92	1409.03	654.094	57.0383	51.4023	159.248	14721
Barke	drought stress	F. culmorum	96	3	5078.78	410.686	1506.17	707.844	63.6601	55.255	181.607	12357.4
Barke	drought stress	mock	96	1	2986.28	132.051	70.1984	577.854	43.5039	84.7665	96.8202	12606.3		0
Barke	drought stress	mock	96	2	3145.78	137.755	101.972	465.584	38.4973	75.175	81.0939	12632
Barke	drought stress	mock	96	3	2327.41	160.118	113.717	373.88	30.2714	51.1822	90.2512	11920
Barke	irrigation	F. culmorum	96	1	184.457	237.606	946.532	87.9526	11.0189	50.2684	33.2749	1388.55		9.20319
Barke	irrigation	F. culmorum	96	2	191.612	251.299	1489.54	73.7718	10.9069	56.9075	31.8243	2436.89
Barke	irrigation	F. culmorum	96	3	187.883	224.323	908.906	83.122	12.8276	50.4822	26.0859	989.563
Barke	irrigation	mock	96	1	142.811	335.042	182.75	143.209	13.7819	62.9086	21.2879	2339.8		0
Barke	irrigation	mock	96	2	138.762	357.078	180.883	119.069	12.9367	69.0294	19.7009	2371.76
Barke	irrigation	mock	96	3	140.313	374.525	188.274	100.576	11.754	59.4878	17.8943	4717.58
Morex	drought stress	F. culmorum	96	1	1514.35	149.401	183.513	762.036	39.9076	44.4738	641.246	7009.24		2.54493
Morex	drought stress	F. culmorum	96	2	1524.5	173.553	168.711	755.138	43.0622	50.4717	586.88	8645.62
Morex	drought stress	F. culmorum	96	3	1442.91	147.889	128.683	667.09	37.1911	44.3488	509.762	7583.35
Morex	drought stress	mock	96	1	2088.31	179.085	133.754	755.862	45.5163	49.4695	505.839	7699.8		0
Morex	drought stress	mock	96	2	1844.59	161.042	111.974	684.951	42.7315	52.24	462.121	9525.72
Morex	drought stress	mock	96	3	1963.05	179.741	121.272	713.76	46.2339	55.2303	728.111	12014.8
Morex	irrigation	F. culmorum	96	1	170.17	298.928	1432.88	93.1025	6.88513	34.0408	32.0463	1445.72		68.6899
Morex	irrigation	F. culmorum	96	2	220.652	329.12	2540.64	97.0353	7.57858	35.7058	50.3732	1162.65
Morex	irrigation	F. culmorum	96	3	267.674	313.318	3677.09	94.9178	7.55515	31.0456	52.0123	1363.73
Morex	irrigation	mock	96	1	125.606	213.033	85.1013	157.427	6.95286	52.8205	22.0283	1499.76		0
Morex	irrigation	mock	96	2	122.283	256.99	88.3281	129.416	6.41689	44.4686	19.7703	1120
Morex	irrigation	mock	96	3	130.054	273.47	101.153	114.728	8.05845	43.5632	38.4583	898.77
Palmella Blue	drought stress	F. culmorum	96	1	1718.79	331.322	2511.39	261.05	16.6879	11.2016	224.649	25057.2		17.7285
Palmella Blue	drought stress	F. culmorum	96	2	284.803	237.984	482.34	10.7911	5.60011	10.2847	54.9887	4163.71
Palmella Blue	drought stress	F. culmorum	96	3	3861.15	314.368	348.064	184.174	17.2493	14.9676	132.183	34778.6
Palmella Blue	drought stress	mock	96	1	3012.7	464.82	348.234	274.63	24.4885	16.6239	197.234	43885.2		0
Palmella Blue	drought stress	mock	96	2	2557.49	455.892	3678.59	384.901	22.8967	13.2045	287.217	47920.5
Palmella Blue	drought stress	mock	96	3	304.025	1024.22	3253.36	56.307	7.48872	14.4767	97.8377	17723.9
Palmella Blue	irrigation	F. culmorum	96	1	561.94	1070.61	8085.33	135.721	7.91302	11.6748	60.6617	4649.98		104.763
Palmella Blue	irrigation	F. culmorum	96	2	284.636	772.384	3181.4	54.5676	6.99727	12.8084	82.3804	8614.06
Palmella Blue	irrigation	F. culmorum	96	3	405.811	337.325	279.504	190.718	17.399	13.4787	177.974	8245.75
Palmella Blue	irrigation	mock	96	1	157.94	266.502	238.333	13.857	5.80131	15.088	44.8118	4358.42		0
Palmella Blue	irrigation	mock	96	2	313.886	550.586	489.277	30.0236	10.1252	26.2571	95.182	31159.9
Palmella Blue	irrigation	mock	96	3	160.794	314.888	251.273	17.5361	7.66235	21.4261	53.4365	22534.6
