## Supplementary material for "Barley shows reduced Fusarium Head Blight under drought and modular expression of differential expressed genes under combined stress": suppl.D3-GOterms-statistics

### Sheet: blue BP
GO ID	GO term description	Annotated	Significant	Expected	P.value
GO:0008152	metabolic process	20192	1204	1201.12	9.4e-09
GO:0006468	protein phosphorylation	2175	239	129.38	1.3e-19
GO:0055085	transmembrane transport	1803	127	107.25	0.00069
GO:0006520	cellular amino acid metabolic process	1036	81	61.63	0.0005
GO:0022900	electron transport chain	605	38	35.99	0.00961
GO:0006952	defense response	423	36	25.16	4.4e-05
GO:0016567	protein ubiquitination	374	33	22.25	0.0072
GO:0009607	response to biotic stimulus	284	30	16.89	4.3e-12
GO:0048544	recognition of pollen	148	28	8.8	4.6e-08
GO:0006979	response to oxidative stress	281	28	16.72	0.00723
GO:0098869	cellular oxidant detoxification	248	25	14.75	0.00369
GO:0042744	hydrogen peroxide catabolic process	167	19	9.93	0.00505
GO:0018108	peptidyl-tyrosine phosphorylation	103	14	6.13	0.00166
GO:0000165	MAPK cascade	120	14	7.14	0.00481
GO:0016042	lipid catabolic process	187	14	11.12	0.00774
GO:0007346	regulation of mitotic cell cycle	86	12	5.12	6.2e-05
GO:0007178	transmembrane receptor protein serine/threonine kinase signaling pathway	91	12	5.41	0.0076
GO:0006855	xenobiotic transmembrane transport	92	12	5.47	0.00828
GO:0031098	stress-activated protein kinase signaling cascade	47	11	2.8	7.6e-05
GO:0032147	activation of protein kinase activity	48	11	2.86	9.3e-05
GO:0006559	L-phenylalanine catabolic process	25	10	1.49	7.7e-07
GO:0009800	cinnamic acid biosynthetic process	18	8	1.07	3.9e-06
GO:0016998	cell wall macromolecule catabolic process	47	8	2.8	0.0008
GO:0006032	chitin catabolic process	30	7	1.78	0.00158
GO:0009809	lignin biosynthetic process	16	5	0.95	0.0077
GO:0051056	regulation of small GTPase mediated signal transduction	51	5	3.03	0.00939
GO:0009052	pentose-phosphate shunt, non-oxidative branch	12	4	0.71	0.0042
GO:1902074	response to salt	4	3	0.24	0.0008
GO:0010311	lateral root formation	6	3	0.36	0.00367
GO:0002931	response to ischemia	8	3	0.48	0.00938
GO:0010337	regulation of salicylic acid metabolic process	2	2	0.12	0.00354
GO:0080027	response to herbivore	2	2	0.12	0.00354
GO:0010728	regulation of hydrogen peroxide biosynthetic process	2	2	0.12	0.00354
GO:0019317	fucose catabolic process	2	2	0.12	0.00354
GO:0080141	regulation of jasmonic acid biosynthetic process	2	2	0.12	0.00354

### Sheet: blue MF
GO ID	GO term description	Annotated	Significant	Expected	P.value
GO:0016740	transferase activity	7548	602	472.54	2.4e-06
GO:0005524	ATP binding	4810	374	301.13	2.4e-06
GO:0004672	protein kinase activity	2068	236	129.47	2.7e-07
GO:0004674	protein serine/threonine kinase activity	1048	127	65.61	9.3e-10
GO:0003700	DNA-binding transcription factor activit...	855	98	53.53	1.8e-10
GO:0020037	heme binding	750	94	46.95	1.1e-10
GO:0016705	oxidoreductase activity, acting on paire...	574	78	35.94	5.8e-08
GO:0004497	monooxygenase activity	525	74	32.87	4.8e-08
GO:0005506	iron ion binding	579	73	36.25	1.2e-08
GO:0016758	hexosyltransferase activity	670	58	41.95	5.2e-06
GO:0043565	sequence-specific DNA binding	542	57	33.93	3.2e-08
GO:0016747	acyltransferase activity, transferring groups other than amino-acyl groups	586	51	36.69	0.00011
GO:0005509	calcium ion binding	463	48	28.99	0.00044
GO:0030246	carbohydrate binding	401	46	25.1	1.6e-05
GO:0004842	ubiquitin-protein transferase activity	232	29	14.52	1.3e-05
GO:0030145	manganese ion binding	105	23	6.57	1.1e-07
GO:0004601	peroxidase activity	209	23	13.08	0.00619
GO:0032440	2-alkenal reductase [NAD(P)+] activity	143	19	8.95	0.00154
GO:0045735	nutrient reservoir activity	121	18	7.58	0.00053
GO:0010181	FMN binding	66	16	4.13	2.2e-06
GO:0004675	transmembrane receptor protein serine/threonine kinase activity	66	12	4.13	0.00073
GO:0004867	serine-type endopeptidase inhibitor activity	77	11	4.82	0.00828
GO:0004709	MAP kinase kinase kinase activity	38	9	2.38	0.00045
GO:0003955	NAD(P)H dehydrogenase (quinone) activity	185	9	11.58	0.0024
GO:0045548	phenylalanine ammonia-lyase activity	18	8	1.13	5.8e-06
GO:0004715	non-membrane spanning protein tyrosine kinase activity	42	8	2.63	0.00406
GO:0004568	chitinase activity	29	7	1.82	0.00171
GO:0004089	carbonate dehydratase activity	18	5	1.13	0.00412
GO:0004751	ribose-5-phosphate isomerase activity	12	4	0.75	0.00505
GO:0102721	ubiquinol:oxygen oxidoreductase activity	4	3	0.25	0.00093
GO:0009916	alternative oxidase activity	4	3	0.25	0.00093
GO:0004097	catechol oxidase activity	6	3	0.38	0.00424
GO:0008736	L-fucose isomerase activity	2	2	0.13	0.00392

### Sheet: green BP
GO ID	GO term description	Annotated	Significant	Expected	P.value
GO:0009853	photorespiration	23	5	0.43	5.6e-05
GO:0006950	response to stress	1825	49	33.95	0.00029
GO:0009793	embryo development ending in seed dormancy	50	6	0.93	0.00032
GO:0009415	response to water	60	6	1.12	0.00086
GO:0006952	defense response	423	17	7.87	0.00125
GO:0015977	carbon fixation	46	5	0.86	0.00159
GO:0010080	regulation of floral meristem growth	5	2	0.09	0.00333
GO:0036289	peptidyl-serine autophosphorylation	5	2	0.09	0.00333
GO:0010466	negative regulation of peptidase activity	130	9	2.42	0.00483
GO:0010105	negative regulation of ethylene-activated signaling pathway	6	2	0.11	0.00493
GO:0009934	regulation of meristem structural organization	6	2	0.11	0.00493
GO:0018279	protein N-linked glycosylation via asparagine	6	2	0.11	0.00493
GO:0048833	specification of floral organ number	6	2	0.11	0.00493
GO:0030418	nicotianamine biosynthetic process	7	2	0.13	0.00682
GO:0010951	negative regulation of endopeptidase activity	124	7	2.31	0.00861

### Sheet: green MF
GO ID	GO term description	Annotated	Significant	Expected	P.value
GO:0045735	nutrient reservoir activity	121	13	2.22	3.7e-07
GO:0016984	ribulose-bisphosphate carboxylase activity	24	5	0.44	6.5e-05
GO:0005542	folic acid binding	3	2	0.05	0.00099
GO:0030598	rRNA N-glycosylase activity	26	4	0.48	0.00121
GO:0004365	glyceraldehyde-3-phosphate dehydrogenase (NAD+) (phosphorylating) activity	5	2	0.09	0.00323
GO:0051740	ethylene binding	6	2	0.11	0.00479
GO:0038199	ethylene receptor activity	6	2	0.11	0.00479
GO:0030410	nicotianamine synthase activity	7	2	0.13	0.00662
GO:0033612	receptor serine/threonine kinase binding	7	2	0.13	0.00662
GO:0016491	oxidoreductase activity	3185	87	58.35	0.00951
GO:0090729	toxin activity	46	4	0.84	0.0099

### Sheet: midnightblue BP
GO ID	GO term description	Annotated	Significant	Expected	P.value
GO:0007569	cell aging	12	2	0.04	0.00058
GO:0051496	positive regulation of stress fiber assembly	14	2	0.04	0.00079
GO:0006552	leucine catabolic process	1	1	0	0.00301
GO:0006924	activation-induced cell death of T cells	1	1	0	0.00301
GO:0060336	negative regulation of type II interferon-mediated signaling pathway	1	1	0	0.00301
GO:0006264	mitochondrial DNA replication	1	1	0	0.00301
GO:0071340	skeletal muscle acetylcholine-gated channel clustering	1	1	0	0.00301
GO:0043124	negative regulation of I-kappaB kinase/NF-kappaB signaling	1	1	0	0.00301
GO:0006012	galactose metabolic process	29	2	0.09	0.00344
GO:0000413	protein peptidyl-prolyl isomerization	101	3	0.3	0.00353
GO:0031398	positive regulation of protein ubiquitination	14	2	0.04	0.00593
GO:0006457	protein folding	240	4	0.72	0.00597
GO:0031953	negative regulation of protein autophosphorylation	2	1	0.01	0.00601
GO:0009083	branched-chain amino acid catabolic process	2	1	0.01	0.00601
GO:0071493	cellular response to UV-B	3	1	0.01	0.009
GO:0071457	cellular response to ozone	3	1	0.01	0.009
GO:0071486	cellular response to high light intensity	3	1	0.01	0.009
GO:2000616	negative regulation of histone H3-K9 acetylation	3	1	0.01	0.009

### Sheet: midnightblue MF
GO ID	GO term description	Annotated	Significant	Expected	P.value
GO:0004619	phosphoglycerate mutase activity	25	2	0.07	0.0025
GO:0080123	jasmonate-amino synthetase activity	1	1	0	0.003
GO:0030544	Hsp70 protein binding	1	1	0	0.003
GO:0005133	interferon-gamma receptor binding	1	1	0	0.003
GO:0008470	isovaleryl-CoA dehydrogenase activity	1	1	0	0.003
GO:0004371	glycerone kinase activity	1	1	0	0.003
GO:0003755	peptidyl-prolyl cis-trans isomerase activity	101	3	0.3	0.0034
GO:0016920	pyroglutamyl-peptidase activity	3	1	0.01	0.0089
GO:0051059	NF-kappaB binding	3	1	0.01	0.0089

### Sheet: salmon BP
GO ID	GO term description	Annotated	Significant	Expected	P.value
GO:0006470	protein dephosphorylation	238	8	1.01	8.1e-06
GO:0009415	response to water	60	4	0.25	6.7e-05
GO:0006869	lipid transport	148	4	0.63	0.0037
GO:0009450	gamma-aminobutyric acid catabolic process	1	1	0	0.0042
GO:0048846	axon extension involved in axon guidance	1	1	0	0.0042
GO:0010961	cellular magnesium ion homeostasis	1	1	0	0.0042
GO:0046069	cGMP catabolic process	2	1	0.01	0.0085
GO:0006907	pinocytosis	2	1	0.01	0.0085
GO:1903775	regulation of DNA double-strand break processing	2	1	0.01	0.0085
GO:2000042	negative regulation of double-strand break repair via homologous recombination	2	1	0.01	0.0085
GO:0034976	response to endoplasmic reticulum stress	34	2	0.14	0.0091

### Sheet: salmon MF
GO ID	GO term description	Annotated	Significant	Expected	P.value
GO:0004722	protein serine/threonine phosphatase activity	91	8	0.37	3.7e-09
GO:0032027	myosin light chain binding	1	1	0	0.0041
GO:0004118	cGMP-stimulated cyclic-nucleotide phosphodiesterase activity	1	1	0	0.0041
GO:0004497	monooxygenase activity	525	7	2.13	0.0043
GO:0016705	oxidoreductase activity, acting on paired donors, with incorporation or reduction of molecular oxygen	574	7	2.33	0.0077
GO:0009013	succinate-semialdehyde dehydrogenase [NAD(P)+] activity	2	1	0.01	0.0081
GO:0017116	single-stranded DNA helicase activity	2	1	0.01	0.0081
GO:0047555	3',5'-cyclic-GMP phosphodiesterase activity	2	1	0.01	0.0081

### Sheet: turquoise BP
GO ID	GO term description	Annotated	Significant	Expected	P.value
GO:0015979	photosynthesis	335	149	49.08	2.7e-23
GO:0018298	protein-chromophore linkage	120	47	17.58	4e-11
GO:0009772	photosynthetic electron transport in photosystem II	47	23	6.89	2.7e-08
GO:0009765	photosynthesis, light harvesting	38	17	5.57	8.6e-06
GO:0005975	carbohydrate metabolic process	1407	264	206.15	1.6e-05
GO:0007017	microtubule-based process	310	61	45.42	1.8e-05
GO:0010411	xyloglucan metabolic process	37	16	5.42	2.6e-05
GO:0055085	transmembrane transport	1803	324	264.17	5e-05
GO:0010207	photosystem II assembly	12	8	1.76	6e-05
GO:0042546	cell wall biogenesis	183	42	26.81	0.00014
GO:0098869	cellular oxidant detoxification	248	57	36.34	0.0002
GO:0099402	plant organ development	136	39	19.93	0.00021
GO:0080147	root hair cell development	17	10	2.49	0.00021
GO:0009773	photosynthetic electron transport in photosystem I	8	6	1.17	0.00021
GO:0080060	integument development	6	5	0.88	0.00035
GO:0007010	cytoskeleton organization	361	67	52.89	0.00053
GO:0042549	photosystem II stabilization	9	6	1.32	0.00055
GO:0009853	photorespiration	23	10	3.37	0.00082
GO:0045038	protein import into chloroplast thylakoid membrane	7	5	1.03	0.00109
GO:0060918	auxin transport	16	8	2.34	0.00109
GO:0006629	lipid metabolic process	1254	205	183.73	0.00249
GO:0009734	auxin-activated signaling pathway	121	29	17.73	0.00269
GO:0060749	mammary gland alveolus development	3	3	0.44	0.00314
GO:1903352	L-ornithine transmembrane transport	3	3	0.44	0.00314
GO:0042744	hydrogen peroxide catabolic process	167	38	24.47	0.00332
GO:0010027	thylakoid membrane organization	9	5	1.32	0.00506
GO:0080167	response to karrikin	20	8	2.93	0.0051
GO:0044375	regulation of peroxisome size	6	4	0.88	0.00538
GO:0016311	dephosphorylation	456	77	66.81	0.00767
GO:0071300	cellular response to retinoic acid	10	5	1.47	0.00891
GO:0006979	response to oxidative stress	281	55	41.17	0.00941
GO:0019253	reductive pentose-phosphate cycle	22	8	3.22	0.00987

### Sheet: turquoise MF
GO ID	GO term description	Annotated	Significant	Expected	P.value
GO:0016168	chlorophyll binding	103	44	15.01	4.5e-12
GO:0045156	electron transporter, transferring electrons within the cyclic electron transport pathway of photosynthesis activity	49	21	7.14	1.6e-06
GO:0016762	xyloglucan:xyloglucosyl transferase activity	37	17	5.39	5e-06
GO:0004553	hydrolase activity, hydrolyzing O-glycosyl compounds	601	138	87.59	2e-05
GO:0005200	structural constituent of cytoskeleton	29	13	4.23	8.9e-05
GO:0016984	ribulose-bisphosphate carboxylase activity	24	11	3.5	0.00025
GO:0004601	peroxidase activity	209	52	30.46	0.00037
GO:0102483	scopolin beta-glucosidase activity	37	14	5.39	0.00042
GO:0008422	beta-glucosidase activity	76	19	11.08	0.00078
GO:0046982	protein heterodimerization activity	267	58	38.91	0.00103
GO:0015267	channel activity	342	61	49.84	0.00124
GO:0004575	sucrose alpha-glucosidase activity	17	8	2.48	0.00143
GO:0050474	(S)-norcoclaurine synthase activity	5	4	0.73	0.00199
GO:0033881	bile-acid-CoA hydrolase activity	11	6	1.6	0.00228
GO:0000064	L-ornithine transmembrane transporter activity	3	3	0.44	0.00309
GO:0005031	tumor necrosis factor receptor activity	3	3	0.44	0.00309
GO:0000977	RNA polymerase II transcription regulatory region sequence-specific DNA binding	102	24	14.87	0.00378
GO:0045158	electron transporter, transferring electrons within cytochrome b6/f complex of photosystem II activity	9	5	1.31	0.00494
GO:0008889	glycerophosphodiester phosphodiesterase activity	6	4	0.87	0.00528
GO:0003993	acid phosphatase activity	64	17	9.33	0.00875
