## Supplementary material for "Barley shows reduced Fusarium Head Blight under drought and modular expression of differential expressed genes under combined stress": suppl.D5-moduleInformation-top25

### Sheet: module_information_blue
GeneID	description	short	Barke_DFc_48	Barke_DFc_96	Barke_DM_48	Barke_DM_96	Barke_WFc_48	Barke_WFc_96	Barke_WM_48	Barke_WM_96	Morex_DFc_48	Morex_DFc_96	Morex_DM_48	Morex_DM_96	Morex_WFc_48	Morex_WFc_96	Morex_WM_48	Morex_WM_96	Pb_DFc_48	Pb_DFc_96	Pb_DM_48	Pb_DM_96	Pb_WFc_48	Pb_WFc_96	Pb_WM_48	Pb_WM_96
HORVU.MOREX.r2.1HG0057190	WRKY_transcription_factor	WRKY TF	0	4	0	1	0	8	0	0	2	1	0	0	3	6	0	0	17	13	1	0	5	9	0	0
HORVU.MOREX.r2.1HG0067240	Heat_shock_transcription_factor	Heat shock TF	1	50	3	1	11	54	0	1	8	6	0	0	18	81	0	0	89	74	0	0	52	143	1	0
HORVU.MOREX.r2.1HG0070560	Core-2/I-branching_beta-1,6-N-acetylglucosaminyltransferase_family_protein	N-acetylglucosaminyltransferase	1	24	0	0	4	24	0	0	4	1	0	1	18	35	0	0	57	40	0	0	37	60	0	1
HORVU.MOREX.r2.2HG0087290	Glycosyltransferase	Glycosyltransferase a	2	54	0	0	8	47	0	0	2	2	0	0	10	63	0	0	59	44	0	0	35	59	0	0
HORVU.MOREX.r2.2HG0110590	Disease_resistance_protein_(TIR-NBS-LRR_class)	Disease resistance protein a	1	92	0	0	19	135	0	0	11	7	0	0	53	131	0	0	205	177	0	0	138	216	0	0
HORVU.MOREX.r2.3HG0202130	Subtilisin-like_protease	Subtilisin-like protease a	0	29	0	0	3	33	0	0	4	3	0	0	11	32	0	1	63	41	0	1	33	53	1	0
HORVU.MOREX.r2.3HG0231590	Phosphoenolpyruvate_carboxylase,_putative	Phosphoenolpyruvate carboxylase	2	40	1	1	18	89	5	1	11	7	2	0	38	110	1	3	118	140	1	1	97	230	2	2
HORVU.MOREX.r2.3HG0247070	NAC_domain-containing_protein	NAC domain-containing protein	4	110	8	2	54	185	8	6	30	20	7	4	149	251	12	9	269	268	5	6	210	396	4	7
HORVU.MOREX.r2.3HG0252860	Zinc_finger_protein	Zinc-finger protein a	1	4	1	0	3	19	0	0	2	1	0	0	3	11	0	0	15	14	0	0	12	16	0	0
HORVU.MOREX.r2.3HG0259290	Glycosyltransferase	Glycosyltransferase b	0	16	0	0	6	19	0	0	4	2	0	1	17	38	1	0	43	38	0	1	30	62	0	0
HORVU.MOREX.r2.4HG0279610	Germin-like_protein_1	Germin-like protein 1	0	19	0	0	1	32	0	0	2	0	0	0	20	34	0	0	81	50	0	0	53	79	0	0
HORVU.MOREX.r2.4HG0317590	transmembrane_protein,_putative_(DUF247)	DUF247	1	50	0	2	8	36	0	1	5	5	1	0	24	42	0	1	74	65	1	1	62	74	0	1
HORVU.MOREX.r2.4HG0327010	U-box_domain-containing_protein	U-box domain-containing protein a	0	44	0	0	3	74	0	0	5	2	0	0	17	58	1	0	110	103	0	0	51	105	0	0
HORVU.MOREX.r2.5HG0384710	Glycosyltransferase	Glycosyltransferase UGT13248	6	175	0	1	63	255	2	1	41	20	1	1	172	419	2	2	550	582	1	1	361	799	2	1
HORVU.MOREX.r2.6HG0462970	F-box_plant-like_protein,_putative	F-box plant-like protein	0	22	0	0	2	15	0	0	3	1	0	0	8	12	0	0	20	15	0	0	21	17	0	1
HORVU.MOREX.r2.6HG0487440	Subtilisin-like_protease	Subtilisin-like protease b	0	58	0	0	3	48	0	0	6	3	0	0	24	49	1	1	91	66	0	1	67	82	1	0
HORVU.MOREX.r2.6HG0494420	Phenylalanine_ammonia-lyase	Phenylalanine ammonia-lyase	1	5	0	0	0	3	0	0	1	1	0	0	5	7	0	1	16	8	0	0	16	13	0	0
HORVU.MOREX.r2.6HG0521570	U-box_domain-containing_family_protein	U-box domain-containing protein b	0	21	0	0	6	37	0	0	3	2	0	0	14	40	0	0	42	38	0	0	32	67	0	0
HORVU.MOREX.r2.7HG0532730	Glutathione_S-transferase	Glutathione S-transferase	0	26	0	0	6	44	0	0	5	4	0	0	22	33	0	0	90	58	0	0	56	64	0	0
HORVU.MOREX.r2.7HG0549240	Zinc-finger_protein	Zinc-finger protein b	0	39	0	0	7	58	0	0	3	1	0	0	16	46	0	0	72	86	0	0	81	82	0	0
HORVU.MOREX.r2.7HG0555030	U-box_domain-containing_protein	U-box domain-containing protein c	2	93	9	1	24	112	17	3	26	11	4	0	58	149	7	1	223	181	1	6	162	271	1	3
HORVU.MOREX.r2.7HG0581900	Phospholipase_a1-chloroplastic-like	Phospholipase a1	1	18	0	0	2	29	0	0	1	4	0	1	6	30	0	0	42	44	0	0	22	55	0	0
HORVU.MOREX.r2.7HG0598720	Tryptophan_decarboxylase	Tryptophan decarboxylase	0	154	0	0	28	242	0	0	24	22	0	0	156	328	1	0	565	594	0	2	325	539	0	0
HORVU.MOREX.r2.7HG0614320	Protein_DETOXIFICATION	Protein detoxification	1	57	0	0	21	76	0	0	9	4	0	0	41	109	0	0	162	108	0	0	101	150	0	0
HORVU.MOREX.r2.7HG0622150	Coiled-coil_domain-containing_protein_96	Coiled-coil domain-containing protein 96	0	9	0	0	1	16	0	0	1	4	0	0	7	16	0	0	16	21	0	0	14	17	0	0

### Sheet: module_information_green
GeneID	description	short	Barke_DFc_48	Barke_DFc_96	Barke_DM_48	Barke_DM_96	Barke_WFc_48	Barke_WFc_96	Barke_WM_48	Barke_WM_96	Morex_DFc_48	Morex_DFc_96	Morex_DM_48	Morex_DM_96	Morex_WFc_48	Morex_WFc_96	Morex_WM_48	Morex_WM_96	Pb_DFc_48	Pb_DFc_96	Pb_DM_48	Pb_DM_96	Pb_WFc_48	Pb_WFc_96	Pb_WM_48	Pb_WM_96
HORVU.MOREX.r2.1HG0007100	Small_integral_membrane_protein_14	Small integral membrane protein 14	9	43	95	2	1	0	9	0	2	2	0	2	0	0	0	0	1	2	1	62	0	1	0	1
HORVU.MOREX.r2.1HG0049080	Late_embryogenesis_abundant_protein	LEA protein a	180	868	1028	29	8	9	151	0	0	1	0	3	1	7	0	1	31	31	1	932	0	18	4	0
HORVU.MOREX.r2.1HG0049090	Late_embryogenesis_abundant_protein	LEA protein b	586	1406	2148	77	36	3	504	2	9	21	26	35	6	12	1	0	46	32	5	1674	2	8	2	0
HORVU.MOREX.r2.1HG0057720	Aldose_reductase	Aldose reductase	142	274	329	56	15	0	95	0	0	1	1	2	0	4	0	0	48	29	3	332	0	7	8	0
HORVU.MOREX.r2.3HG0201940	Polypyrimidine_tract-binding-like_protein,_putative	Polypyrimidine tract-binding-like protein	31	64	66	17	2	0	23	0	6	3	4	6	0	1	0	0	13	14	2	66	0	1	3	2
HORVU.MOREX.r2.3HG0213440	Late_embryogenesis_abundant_protein,_putative	LEA protein c	91	246	187	59	15	5	65	0	4	8	5	14	1	8	1	0	52	46	10	173	1	6	9	3
HORVU.MOREX.r2.3HG0237720	Oil_body-associated_protein_2B	Oil body-associated protein 2B	47	86	89	13	2	0	33	0	0	1	2	2	0	2	0	0	13	9	1	41	0	2	1	1
HORVU.MOREX.r2.4HG0277930	Globulin-1	Globulin-1 a	2463	4723	3204	1717	755	181	2154	14	75	124	189	420	50	177	40	2	1987	1290	389	3159	153	427	726	233
HORVU.MOREX.r2.4HG0277940	Globulin-1	Globulin-1 b	4415	8357	5553	2891	1306	301	3665	22	129	207	334	726	85	304	80	3	3650	2352	683	5793	289	803	1293	431
HORVU.MOREX.r2.4HG0322480	dessication-induced_1VOC_superfamily_protein	dessication-induced 1VOC protein	244	368	634	115	50	29	139	3	23	43	36	73	9	32	12	1	165	74	42	606	10	25	45	36
HORVU.MOREX.r2.4HG0332490	Vicilin-like_antimicrobial_peptides_2-2	Vicilin-like antimicrobial peptides 2-2	724	1353	1202	510	209	92	570	12	63	190	104	316	23	155	20	3	549	344	228	1433	39	161	280	77
HORVU.MOREX.r2.5HG0352360	Late_embryogenesis_abundant_D-like_protein	LEA protein D-like	38	91	123	16	6	1	38	0	1	0	2	0	0	0	0	0	12	3	0	94	0	1	0	0
HORVU.MOREX.r2.5HG0356290	Mitochondrial_import_inner_membrane_translocase_subunit_TIM22	Mitochondrial import translocase subunit TIM22	216	338	329	90	67	21	126	3	8	20	27	57	3	12	1	0	105	66	35	253	6	12	19	17
HORVU.MOREX.r2.5HG0392240	Oleosin	Oleosin	871	1362	1497	555	299	106	473	14	82	125	141	261	25	86	38	0	1131	570	236	1946	57	159	415	209
HORVU.MOREX.r2.5HG0394680	Succinate_dehydrogenase_[ubiquinone]_iron-sulfur_subunit,_mitochondrial	Succinate dehydrogenase subunit	66	105	121	32	6	0	27	0	0	2	0	5	0	6	0	0	38	14	2	159	0	1	8	3
HORVU.MOREX.r2.5HG0398940	Aminotransferase	Aminotransferase	77	148	146	67	28	5	43	1	1	2	2	13	1	6	1	0	67	27	11	123	0	10	34	9
HORVU.MOREX.r2.5HG0438120	cyclin-dependent_kinase_inhibitor	cyclin-dependent kinase inhibitor	5	13	32	0	2	0	16	0	1	0	1	2	1	0	0	0	2	0	1	12	0	0	0	0
HORVU.MOREX.r2.6HG0447960	Thionin	Thionin	3	14	24	1	1	1	3	0	0	2	0	1	0	0	0	2	1	0	0	12	0	0	1	0
HORVU.MOREX.r2.6HG0461800	Glycine-rich_protein	Glycine-rich protein	7	67	91	15	3	1	16	0	0	0	0	0	0	3	0	0	5	1	0	133	0	0	3	0
HORVU.MOREX.r2.7HG0560260	Sodium/hydrogen_exchanger	Sodium/hydrogen exchanger	21	28	35	19	5	2	10	0	3	2	3	7	1	3	0	0	21	10	2	36	0	3	9	2
HORVU.MOREX.r2.UnG0630050	Globulin-1	Globulin-1 c	2467	4733	3209	1730	757	181	2161	14	75	124	190	421	50	178	40	2	2051	1325	400	3325	155	441	743	238

### Sheet: module_information_midnightblue
GeneID	description	short	Barke_DFc_48	Barke_DFc_96	Barke_DM_48	Barke_DM_96	Barke_WFc_48	Barke_WFc_96	Barke_WM_48	Barke_WM_96	Morex_DFc_48	Morex_DFc_96	Morex_DM_48	Morex_DM_96	Morex_WFc_48	Morex_WFc_96	Morex_WM_48	Morex_WM_96	Pb_DFc_48	Pb_DFc_96	Pb_DM_48	Pb_DM_96	Pb_WFc_48	Pb_WFc_96	Pb_WM_48	Pb_WM_96
HORVU.MOREX.r2.2HG0126480	Photosystem_II_10_kDa_polypeptide_family_protein	Photosystem II	114	41	28	31	92	10	386	8	106	15	118	17	56	3	52	3	88	39	130	146	6	1	2	1
HORVU.MOREX.r2.2HG0132470	Peptidylprolyl_isomerase	Peptidylprolyl isomerase	1664	543	1260	557	1683	366	4224	228	919	510	636	353	658	272	619	206	518	204	804	528	220	120	361	108
HORVU.MOREX.r2.3HG0197300	Heat-shock_protein,_putative	Heat-shock protein a	2633	734	2001	606	2480	405	5920	193	1258	542	1743	465	855	229	1243	163	1672	645	1888	1240	482	94	487	128
HORVU.MOREX.r2.3HG0197330	Heat_shock_protein	Heat-shock protein b	843	166	554	188	467	129	1032	47	242	149	354	99	164	56	292	43	401	135	321	336	68	15	72	21
HORVU.MOREX.r2.3HG0197340	Heat_shock_protein	Heat-shock protein c	957	212	724	285	588	169	1242	66	512	235	555	157	329	84	473	66	407	155	553	285	153	30	136	42
HORVU.MOREX.r2.4HG0287310	Heat-shock_protein,_putative	Heat-shock protein d	115	28	51	8	47	5	535	0	31	12	64	6	10	4	27	2	13	5	18	15	1	0	2	0
HORVU.MOREX.r2.4HG0323910	Heat-shock_protein,_putative	Heat-shock protein e	2136	635	1492	847	1574	379	4252	149	763	581	814	361	444	305	650	178	896	455	1469	858	382	135	501	269
HORVU.MOREX.r2.4HG0323920	Heat-shock_protein	Heat-shock protein f	889	217	452	206	284	38	1935	20	271	55	342	47	96	13	178	3	104	13	86	138	6	3	19	2
HORVU.MOREX.r2.4HG0326300	Heat_shock_protein,_putative	Heat-shock protein g	588	131	228	72	303	17	1945	4	266	20	291	16	133	13	168	2	218	66	333	252	65	7	62	14
HORVU.MOREX.r2.5HG0405910	Heat_shock_protein,_putative	Heat-shock protein h	548	216	307	253	600	109	806	52	241	134	341	121	149	58	302	44	272	153	267	245	108	28	90	52
HORVU.MOREX.r2.7HG0536340	Myeloid_leukemia_factor_1	Myeloid leukemia factor 1	218	138	170	92	165	58	405	42	121	106	114	84	69	58	82	55	104	66	112	129	53	39	47	39

### Sheet: module_information_salmon
GeneID	description	short	Barke_DFc_48	Barke_DFc_96	Barke_DM_48	Barke_DM_96	Barke_WFc_48	Barke_WFc_96	Barke_WM_48	Barke_WM_96	Morex_DFc_48	Morex_DFc_96	Morex_DM_48	Morex_DM_96	Morex_WFc_48	Morex_WFc_96	Morex_WM_48	Morex_WM_96	Pb_DFc_48	Pb_DFc_96	Pb_DM_48	Pb_DM_96	Pb_WFc_48	Pb_WFc_96	Pb_WM_48	Pb_WM_96
HORVU.MOREX.r2.1HG0058150	Phosphatidylethanolamine-binding_protein	Phosphatidylethanolamine-binding protein	199	607	455	247	47	46	138	19	208	228	292	240	93	127	68	35	367	449	235	1195	106	128	121	55
HORVU.MOREX.r2.1HG0061930	Cysteine_protease_family_protein	Cysteine protease	593	1477	875	1149	190	327	682	246	1136	956	1580	1122	187	256	153	215	739	574	618	1479	156	123	95	140
HORVU.MOREX.r2.1HG0068820	Lipid_transfer_protein	Lipid transfer protein	1	6	2	1	1	0	0	0	6	3	8	6	0	0	0	0	2	3	1	24	0	0	0	0
HORVU.MOREX.r2.2HG0090050	Hexosyltransferase	Hexosyltransferase	1	15	3	11	3	5	4	2	6	9	10	14	4	7	4	5	6	20	6	41	4	3	2	3
HORVU.MOREX.r2.3HG0201230	DWNN_domain,_a_CCHC-type_zinc_finger	DWNN domain	212	550	504	349	105	181	279	340	697	690	665	587	70	87	71	112	223	238	191	635	51	44	23	55
HORVU.MOREX.r2.3HG0242240	Coiled-coil_domain-containing_protein_18,_putative_isoform_2	Coiled-coil domain-containing protein 18	5	56	20	32	1	7	3	3	34	54	52	35	0	5	1	0	20	33	14	51	1	2	3	4
HORVU.MOREX.r2.3HG0245240	Disulfide_isomerase	Disulfide isomerase	9	65	29	30	1	1	5	1	21	47	26	48	0	4	0	0	25	27	13	71	2	4	1	2
HORVU.MOREX.r2.5HG0399870	NA	NA	8	19	9	10	1	2	1	1	8	9	14	22	0	2	1	1	6	6	3	15	1	1	1	0
HORVU.MOREX.r2.5HG0419050	Phytoene_synthase	Phytoene synthase	3	19	4	10	4	4	11	5	10	12	16	14	4	6	1	6	11	15	4	23	2	2	2	3
HORVU.MOREX.r2.6HG0459750	SPOC_domain_/_Transcription_elongation_factor_S-II_protein	Transcription elongation factor S-II protein	0	2	1	1	0	0	0	0	3	1	2	4	0	0	0	0	1	0	1	9	0	0	0	0
HORVU.MOREX.r2.6HG0480710	Allene_oxide_synthase	Allene oxide synthase	5	62	7	24	8	13	37	11	21	30	45	40	7	9	9	13	28	45	17	171	12	10	5	13
HORVU.MOREX.r2.6HG0496860	Homeobox_protein,_putative	Homeobox protein	3	30	8	8	6	4	9	5	27	14	47	22	1	5	1	2	13	26	7	48	4	10	0	0
HORVU.MOREX.r2.6HG0516710	Dehydrin	Dehydrin a	136	972	693	573	8	4	145	10	252	424	647	488	4	66	3	76	299	450	45	1974	2	58	10	4
HORVU.MOREX.r2.6HG0516720	Dehydrin	Dehydrin b	236	1501	905	1312	13	31	49	60	1044	1671	1649	2191	35	134	30	345	472	951	199	2708	28	29	16	23
HORVU.MOREX.r2.7HG0529950	Seed_maturation_protein	Seed maturation protein	3	35	58	5	1	0	2	0	21	24	21	24	0	5	0	0	9	16	1	105	1	8	0	0
HORVU.MOREX.r2.7HG0529960	Thioredoxin_domain-containing_protein_11	Thioredoxin domain-containing protein 11	3	35	58	5	1	0	2	0	21	24	23	24	0	6	1	0	9	16	1	105	1	8	0	0
HORVU.MOREX.r2.7HG0560280	Carboxyl-terminal-processing_protease	Carboxyl-terminal-processing protease	16	106	29	95	19	49	22	49	61	150	85	119	20	40	16	85	55	79	43	150	28	25	19	40

### Sheet: module_information_turquoise
GeneID	description	short	Barke_DFc_48	Barke_DFc_96	Barke_DM_48	Barke_DM_96	Barke_WFc_48	Barke_WFc_96	Barke_WM_48	Barke_WM_96	Morex_DFc_48	Morex_DFc_96	Morex_DM_48	Morex_DM_96	Morex_WFc_48	Morex_WFc_96	Morex_WM_48	Morex_WM_96	Pb_DFc_48	Pb_DFc_96	Pb_DM_48	Pb_DM_96	Pb_WFc_48	Pb_WFc_96	Pb_WM_48	Pb_WM_96
HORVU.MOREX.r2.2HG0127640	Photosystem_II_reaction_center_protein_Z	Photosystem II Z a	1834	1814	220	1566	3481	2511	1436	5556	1782	641	3448	2428	747	2154	5022	2389	1220	831	427	943	4473	1966	1065	2901
HORVU.MOREX.r2.2HG0176430	Photosystem_II_reaction_center_protein_Z	Photosystem II Z b	1026	1066	123	962	2116	1588	919	3471	1104	431	2159	1511	527	1318	3118	1435	691	494	262	557	2754	1198	667	1753
HORVU.MOREX.r2.2HG0176440	Photosystem_II_D2_protein	Photosystem II D2 a	1152	1207	184	1079	2294	1677	963	3722	1211	491	2313	1628	595	1431	3293	1556	771	525	286	613	2886	1273	708	1889
HORVU.MOREX.r2.2HG0176500	50S_ribosomal_protein_L23	50S ribosomal protein L23 a	187	143	64	162	302	242	138	409	203	113	304	274	136	264	361	389	150	121	80	117	320	190	113	339
HORVU.MOREX.r2.2HG0176690	Photosystem_II_reaction_center_protein_K	Photosystem II K	818	715	189	880	1944	1146	755	3229	889	552	1803	1139	614	1400	2512	1463	638	373	252	448	1870	742	556	1467
HORVU.MOREX.r2.2HG0176720	Photosystem_II_reaction_center_protein_Z	Photosystem II Z c	1755	1746	212	1501	3381	2455	1411	5385	1715	633	3350	2357	730	2114	4875	2324	1158	800	415	924	4319	1905	1034	2800
HORVU.MOREX.r2.4HG0328910	Photosystem_II_D2_protein	Photosystem II D2 b	1388	1388	108	981	2484	1411	521	3777	1214	134	2548	1790	192	1440	3701	1475	890	556	92	568	3176	1418	553	2065
HORVU.MOREX.r2.4HG0328920	Photosystem_II_CP43_reaction_center_protein	Photosystem II CP43	1364	1361	96	961	2453	1388	509	3724	1200	124	2521	1771	173	1422	3669	1440	875	549	86	549	3142	1405	545	2031
HORVU.MOREX.r2.6HG0487770	Protein_kinase_superfamily_protein	Protein kinase	508	565	118	667	1108	908	497	1954	587	462	1049	832	543	1327	1486	1259	434	285	211	453	1138	515	393	1259
HORVU.MOREX.r2.6HG0487780	30S_ribosomal_protein_S14	30S ribosomal protein S14	471	530	115	601	1013	815	450	1767	539	398	958	754	484	1222	1347	1162	397	260	188	422	1049	477	343	1147
HORVU.MOREX.r2.UnG0631450	50S_ribosomal_protein_L23	50S ribosomal protein L23 b	1494	1255	104	1141	2623	1410	706	3783	1215	206	2520	1635	302	1558	4187	1576	1222	775	132	1173	3410	1342	873	2849
HORVU.MOREX.r2.UnG0632370	Photosystem_I_reaction_center_subunit_IX	Photosystem I subunit IX	593	640	71	594	1738	1130	548	2624	679	197	1302	1101	336	1503	2468	1459	464	369	105	298	1747	779	483	1327
HORVU.MOREX.r2.UnG0633510	Photosystem_I_P700_chlorophyll_a_apoprotein_A2	Photosystem I chlorophyll apoprotein	187	222	35	240	409	306	140	730	207	138	400	314	163	498	537	467	155	89	53	139	423	184	114	451
